# An integrative view of the regulatory and transcriptional landscapes in mouse hematopoiesis

**DOI:** 10.1101/731729

**Authors:** Guanjue Xiang, Cheryl A. Keller, Elisabeth Heuston, Belinda M. Giardine, Lin An, Alexander Q. Wixom, Amber Miller, April Cockburn, Michael E.G. Sauria, Kathryn Weaver, Jens Lichtenberg, Berthold Göttgens, Qunhua Li, David Bodine, Shaun Mahony, James Taylor, Gerd A. Blobel, Mitchell J. Weiss, Yong Cheng, Feng Yue, Jim Hughes, Douglas R. Higgs, Yu Zhang, Ross C. Hardison

## Abstract

Thousands of epigenomic datasets have been generated in the past decade, but it is difficult for researchers to effectively utilize all the data relevant to their projects. Systematic integrative analysis can help meet this need, and the VISION project was established for **V**al**I**dated **S**ystematic **I**ntegrati**ON** of epigenomic data in hematopoiesis. Here, we systematically integrated extensive data recording epigenetic features and transcriptomes from many sources, including individual laboratories and consortia, to produce a comprehensive view of the regulatory landscape of differentiating hematopoietic cell types in mouse. By employing IDEAS as our **I**ntegrative and **D**iscriminative **E**pigenome **A**nnotation **S**ystem, we identified and assigned epigenetic states simultaneously along chromosomes and across cell types, precisely and comprehensively. Combining nuclease accessibility and epigenetic states produced a set of over 200,000 candidate *cis*-regulatory elements (cCREs) that efficiently capture enhancers and promoters. The transitions in epigenetic states of these cCREs across cell types provided insights into mechanisms of regulation, including decreases in numbers of active cCREs during differentiation of most lineages, transitions from poised to active or inactive states, and shifts in nuclease accessibility of CTCF-bound elements. Regression modeling of epigenetic states at cCREs and gene expression produced a versatile resource to improve selection of cCREs potentially regulating target genes. These resources are available from our VISION website (usevision.org) to aid research in genomics and hematopoiesis.
