## Supplemental Tables for "An integrative view of the regulatory and transcriptional landscapes in mouse hematopoiesis"

### Sheet: Supplemental_Table_S1_RNA
Cell	Type	ID	Cell type	Tissue	Stage	External ID	Source	Reference	GEO	ENCODE	EBI	IDEAS 20.8	raw reads	mapped reads	filtered reads	%mapped	#exp genes TPM>=1	Spearman	MAD	Product ID	Run	cell collection	Isolation/Sort markers	Comments
LSK	RNA	1007	Lin-, Sca1+, cKit+	bone marrow	adult		VISION	Heuston et al., 2018	GSM2698610	ENCSR085AJX			73843836	55111695		0.746328	10902	0.939	0.537	1121	77, 89	2014-10-07	CD4-, CD8-, IL7Ra-, CD11b-, Ly6g-, CD45R-, Ter119-, cKit+, Sca1+
LSK	RNA	1063	Lin-, Sca1+, cKit+	bone marrow	adult		VISION	Heuston et al., 2018	GSM2698611	ENCSR085AJX			93842615	83452280		0.889279	10908			1120	89	2016-03-03	CD4-, CD8-, IL7Ra-, CD11b-, Ly6g-, CD45R-, Ter119-, cKit+, Sca1+
CMP	RNA	1009	common myeloid progenitor	bone marrow	adult		VISION	Heuston et al., 2018	GSM2698635	ENCSR133SAI			76336823	53068430		0.695188	10385	0.958	0.408	1128	77, 89	2014-10-07	CD4-, CD8-, IL7Ra-, CD11b-, Ly6g-, CD45R-, Ter119-, cKit+, Sca1-, CD34+, CD16/32-
CMP	RNA	1010	common myeloid progenitor	bone marrow	adult		VISION	Heuston et al., 2018	GSM2698636	ENCSR133SAI			224960297	155342267		0.690532	10831			1076	77	2014-10-07	CD4-, CD8-, IL7Ra-, CD11b-, Ly6g-, CD45R-, Ter119-, cKit+, Sca1-, CD34+, CD16/32-
GMP	RNA	1017	granulocyte macrophage progenitor	bone marrow	adult		VISION	Heuston et al., 2018	GSM2699700	ENCSR277DPB			115704916	75108202		0.649136	9885	0.965	0.392	1148	77, 89, 91	2014-10-07	CD4-, CD8-, IL7Ra-, CD11b-, Ly6g-, CD45R-, Ter119-, cKit+, Sca1-, CD34+, CD16/32+
GMP	RNA	1018	granulocyte macrophage progenitor	bone marrow	adult		VISION	Heuston et al., 2018	GSM2699701	ENCSR277DPB			86717708	70399490		0.811824	10165			1135	77, 89, 91	2014-10-07	CD4-, CD8-, IL7Ra-, CD11b-, Ly6g-, CD45R-, Ter119-, cKit+, Sca1-, CD34+, CD16/32+
MEP	RNA	1019	megakaryocyte erythroid progenitor	bone marrow	adult		VISION	Heuston et al., 2018	GSM2698615	ENCSR121HYR			129623204	68375149		0.527492	10152	0.934	0.569	1134	77, 89, 91	2014-10-07	CD4-, CD8-, IL7Ra-, CD11b-, Ly6g-, CD45R-, Ter119-, cKit+, Sca1-, CD34-, CD16/32-
MEP	RNA	1064	megakaryocyte erythroid progenitor	bone marrow	adult		VISION	Heuston et al., 2018	GSM2698616	ENCSR121HYR			104418331	76484456		0.732481	9603			1127	89	2016-03-03	CD4-, CD8-, IL7Ra-, CD11b-, Ly6g-, CD45R-, Ter119-, cKit+, Sca1-, CD34-, CD16/32-
CFUE	RNA	1046	colony forming unit erythroblast	bone marrow	adult		VISION	Heuston et al., 2018	GSM2701108	ENCSR847AMQ			141468597	123367182		0.872046	7062	0.888	0.642	1106	85	2014-10-08	CD4-, CD8-, IL7Ra-, CD11b-, Ly6g-, CD45R-, Ter119+, CD44+, FSCHigh
CFUE	RNA	1087	colony forming unit erythroblast	bone marrow	adult		VISION	Heuston et al., 2018	GSM2701109	ENCSR847AMQ			133748192	92775316		0.693657	6097			1138	91	2016-03-03	CD4-, CD8-, IL7Ra-, CD11b-, Ly6g-, CD45R-, Ter119+, CD44+, FSCHigh
ERY	RNA	1047	erythroblast	bone marrow	adult		VISION	Heuston et al., 2018	GSM2698707	ENCSR247IMK			99742922	86380451		0.866031	6739	0.89	0.671	1107	85	2014-10-08	CD4-, CD8-, IL7Ra-, CD11b-, Ly6g-, CD45R-, Ter119+, CD44+, FSCLow
ERY	RNA	1088	erythroblast	bone marrow	adult		VISION	Heuston et al., 2018	GSM2698708	ENCSR247IMK			125833208	66207743		0.526155	5192			1139	91	2016-03-03	CD4-, CD8-, IL7Ra-, CD11b-, Ly6g-, CD45R-, Ter119+, CD44+, FSCLow
CFUMK	RNA	1049	colony forming unit megakaryocyte	bone marrow	adult		VISION	Heuston et al., 2018	GSM2698411	ENCSR027FCH			72198257	64512086		0.893541	10722	0.97	0.37	1108	85	2014-10-08	CD4-, CD8-, IL7Ra-, CD11b-, Ly6g-, CD45R-, Ter119-, Sca1-, CD41+, CD61+, cKit+
CFUMK	RNA	1050	colony forming unit megakaryocyte	bone marrow	adult		VISION	Heuston et al., 2018	GSM2698412	ENCSR027FCH			110159472	102000386		0.925934	10173			1109	85	2014-10-08	CD4-, CD8-, IL7Ra-, CD11b-, Ly6g-, CD45R-, Ter119-, Sca1-, CD41+, CD61+, cKit+
iMK	RNA	1051	megakaryocyte	bone marrow	adult		VISION	Heuston et al., 2018	GSM2698409	ENCSR025JRA			73217334	68678478		0.938008	10299	0.97	0.327	1110	85	2014-10-08	CD4-, CD8-, IL7Ra-, CD11b-, Ly6g-, CD45R-, Ter119-, Sca1-, CD41+, CD61+, cKit-
iMK	RNA	1052	megakaryocyte	bone marrow	adult		VISION	Heuston et al., 2018	GSM2698410	ENCSR025JRA			83842340	77331723		0.922347	10233			1111	85	2014-10-08	CD4-, CD8-, IL7Ra-, CD11b-, Ly6g-, CD45R-, Ter119-, Sca1-, CD41+, CD61+, cKit-
MON	RNA	1208	monocyte	peripheral blood	adult		VISION	Heuston et al., 2018		ENCSR069PIG			97043620	55299568		0.569842	8628	0.94	0.467	1333	105, 121	2017-02-16	Ly6g-, CD11b+
MON	RNA	1233	monocyte	peripheral blood	adult		VISION	Heuston et al., 2018		ENCSR069PIG			101050094	51686866		0.511497	8373			1334	105, 121	2017-02-16	Ly6g-, CD11b+
NEU	RNA	1156	neutrophil	peripheral blood	adult		VISION	Heuston et al., 2018		ENCSR074WOD			58587733	52820559		0.901563	8801	0.98	0.261	1201	105	2017-02-16	not sorted
NEU	RNA	1157	neutrophil	peripheral blood	adult		VISION	Heuston et al., 2018		ENCSR074WOD			54892509	48525120		0.884003	8599			1202	105	2017-02-16	not sorted
G1E	RNA	983	GATA1-deficient, erythroid-committed progenitor cell line	cell line	embryonic		VISION	Heuston et al., 2018	GSM2700108	ENCSR475TDY			117598772	108482186		0.922477	9401	0.986	0.265	1136	74, 91	2015-12-07	n/a
G1E	RNA	984	GATA1-deficient, erythroid-committed progenitor cell line	cell line	embryonic		VISION	Heuston et al., 2018	GSM2700109	ENCSR475TDY			105224381	93223249		0.885947	9424			1137	74, 89	2015-12-07	n/a
G1E-ER4+E2	RNA	985	G1E clone rescued by expression of an E2-dependent GATA1-ER hybrid protein	cell line	embryonic		VISION	Heuston et al., 2018	GSM2700248	ENCSR538CVD			108991309	100129522		0.918693	8722	0.983	0.267	1140	74, 91	2015-12-10	n/a
G1E-ER4+E2	RNA	986	G1E clone rescued by expression of an E2-dependent GATA1-ER hybrid protein	cell line	embryonic		VISION	Heuston et al., 2018	GSM2700249	ENCSR538CVD			75058724	68350644		0.910629	8752			1141	74, 89	2015-12-10	n/a
CLP	RNA	100237	common lymphoid progenitor	bone marrow	adult		Amit	Lara-Astiaso et al., 2014	GSM1464971				16220687	14916614		0.919604	13930			2605			Lin-, Flk2+, Il7R+
B cells	RNA	100238	B cell	spleen	adult		Amit	Lara-Astiaso et al., 2014	GSM1464977				4033055	3652097		0.905541	12996			2606			Cd3-, B220, CD19+
T_CD4	RNA	100241	T cell CD4+	spleen	adult		Amit	Lara-Astiaso et al., 2014	GSM1464978				2092452	1866192		0.891868	13154			2609			CD3+, B220-, CD4+, CD8-
T_CD8	RNA	100239	T cell CD8+	spleen	adult		Amit	Lara-Astiaso et al., 2014	GSM1464979				5306043	4715136		0.888635	13446			2607			CD3+, B220-, CD4-, CD8+
NK	RNA	100240	natural killer cell	spleen	adult		Amit	Lara-Astiaso et al., 2014	GSM1464980				7163803	6495019		0.906644	13394			2608			CD4-, CD8-, B220-, I-Ab-, Ter119-, TCR-B-, NK1.1+

### Sheet: Supplemental_Table_S2_ATAC
Cell name	Type	ID	Cell type	Tissue	Stage	External ID	Source	Reference	GEO	ENCODE	EBI	IDEAS 20.8	raw reads	mapped reads	filtered reads	% mapped	dup rate	FRiP	Spearman	Product ID	Run	cell collection	Isolation/Sort markers	Comments
LSK	ATAC	987	Lin-, Sca1+, cKit+	bone marrow	adult		VISION	Heuston et al., 2018		ENCSR366VBB		x	103568189	93688315	62709949	0.904605	78	0.269	0.66	1051	75	2016-05-28	CD4-, CD8-, IL7Ra-, CD11b-, Ly6g-, CD45R-, Ter119-, cKit+, Sca1+
LSK	ATAC	1196	Lin-, Sca1+, cKit+	bone marrow	adult		VISION	Heuston et al., 2018		ENCSR366VBB		x	83762030	69316727	62391674	0.827544	49	0.29		1263	112	2017-02-15	CD4-, CD8-, IL7Ra-, CD11b-, Ly6g-, CD45R-, Ter119-, cKit+, Sca1+
CMP	ATAC	842	common myeloid progenitor	bone marrow	adult		VISION	Heuston et al., 2018		ENCSR914PYX		x	143055480	127132490	93259164	0.888694	89	0.501	0.92	1113	57, 59, 86	2016-05-28	CD4-, CD8-, IL7Ra-, CD11b-, Ly6g-, CD45R-, Ter119-, cKit+, Sca1-, CD34+, CD16/32-
CMP	ATAC	850	common myeloid progenitor	bone marrow	adult		VISION	Heuston et al., 2018		ENCSR914PYX		x	69525982	62612877	43959839	0.900568	90	0.627		966	57, 59	2016-05-28	CD4-, CD8-, IL7Ra-, CD11b-, Ly6g-, CD45R-, Ter119-, cKit+, Sca1-, CD34+, CD16/32-
GMP	ATAC	843	granulocyte macrophage progenitor	bone marrow	adult		VISION	Heuston et al., 2018		ENCSR257PGU		x	163819763	151800177	109391011	0.926629	93	0.678	0.95	1114	57, 59, 86	2016-05-28	CD4-, CD8-, IL7Ra-, CD11b-, Ly6g-, CD45R-, Ter119-, cKit+, Sca1-, CD34+, CD16/32+
GMP	ATAC	851	granulocyte macrophage progenitor	bone marrow	adult		VISION	Heuston et al., 2018		ENCSR257PGU		x	122103958	110000095	85901782	0.900872	90	0.56		968	57, 59	2016-05-28	CD4-, CD8-, IL7Ra-, CD11b-, Ly6g-, CD45R-, Ter119-, cKit+, Sca1-, CD34+, CD16/32+
MEP	ATAC	844	megakaryocyte erythroid progenitor	bone marrow	adult		VISION	Heuston et al., 2018		ENCSR064IHX		x	126328237	111974492	94544001	0.886377	89	0.454	0.90	1115	57, 59, 86	2016-05-28	CD4-, CD8-, IL7Ra-, CD11b-, Ly6g-, CD45R-, Ter119-, cKit+, Sca1-, CD34-, CD16/32-
MEP	ATAC	852	megakaryocyte erythroid progenitor	bone marrow	adult		VISION	Heuston et al., 2018		ENCSR064IHX		x	106955112	96197750	68757154	0.899422	76	0.54		972	57, 59	2016-05-28	CD4-, CD8-, IL7Ra-, CD11b-, Ly6g-, CD45R-, Ter119-, cKit+, Sca1-, CD34-, CD16/32-
CFUE	ATAC	845	colony forming unit erythroblast	bone marrow	adult		VISION	Heuston et al., 2018		ENCSR136XSY		x	132260182	102010632	88651192	0.771288	87	0.522	0.72	1116	57, 59, 86, 92	2016-05-28	CD4-, CD8-, IL7Ra-, CD11b-, Ly6g-, CD45R-, Ter119+, CD44+, FSCHigh
CFUE	ATAC	853	colony forming unit erythroblast	bone marrow	adult		VISION	Heuston et al., 2018		ENCSR136XSY		x	101157244	85759211	75303787	0.847781	84	0.469		961	57, 59	2016-05-28	CD4-, CD8-, IL7Ra-, CD11b-, Ly6g-, CD45R-, Ter119+, CD44+, FSCHigh
ERY	ATAC	854	erythroblast	bone marrow	adult		VISION	Heuston et al., 2018		ENCSR793RAV		x	110193410	97084037	86019796	0.881033	81	0.519		1119	57, 59, 86	2016-06-02	CD4-, CD8-, IL7Ra-, CD11b-, Ly6g-, CD45R-, Ter119+, CD44+, FSCLow
ERY	ATAC	846	erythroblast	bone marrow	adult		VISION	Heuston et al., 2018		ENCSR793RAV		x	95579091	84288864	75634519	0.881876	79	0.522	0.83	973	57, 59	2016-06-02	CD4-, CD8-, IL7Ra-, CD11b-, Ly6g-, CD45R-, Ter119+, CD44+, FSCLow
CFUMK	ATAC	847	colony forming unit megakaryocyte	bone marrow	adult		VISION	Heuston et al., 2018		ENCSR229QKB		x	145531078	101653124	69891983	0.698498	71	0.556	0.96	1117	57, 59, 86	2016-06-02	CD4-, CD8-, IL7Ra-, CD11b-, Ly6g-, CD45R-, Ter119-, Sca1-, CD41+, CD61+, cKit+
CFUMK	ATAC	855	colony forming unit megakaryocyte	bone marrow	adult		VISION	Heuston et al., 2018		ENCSR229QKB		x	112167627	77628110	53028887	0.692072	69	0.698		964	57, 59	2016-06-02	CD4-, CD8-, IL7Ra-, CD11b-, Ly6g-, CD45R-, Ter119-, Sca1-, CD41+, CD61+, cKit+
iMK	ATAC	848	megakaryocyte	bone marrow	adult		VISION	Heuston et al., 2018		ENCSR498DQA		x	103996654	94149662	79078098	0.905314	81	0.59	0.92	975	57, 59	2016-06-02	CD4-, CD8-, IL7Ra-, CD11b-, Ly6g-, CD45R-, Ter119-, Sca1-, CD41+, CD61+, cKit-
iMK	ATAC	856	megakaryocyte	bone marrow	adult		VISION	Heuston et al., 2018		ENCSR498DQA		x	139764600	127168256	100388719	0.909875	86	0.545		1118	57, 59, 86	2016-06-02	CD4-, CD8-, IL7Ra-, CD11b-, Ly6g-, CD45R-, Ter119-, Sca1-, CD41+, CD61+, cKit-
MON	ATAC	1197	monocyte	peripheral blood	adult		VISION	Heuston et al., 2018		ENCSR862JVD		x	76843836	64814862	63697081	0.84	73	0.4	0.59	1264	112	2017-02-15	Ly6g-, CD11b+
MON	ATAC	1198	monocyte	peripheral blood	adult		VISION	Heuston et al., 2018		ENCSR862JVD		x	86729271	72867399	71356628	0.84	64	0.36		1265	112	2017-02-15	Ly6g-, CD11b+
NEU	ATAC	1199	neutrophil	peripheral blood	adult		VISION	Heuston et al., 2018		ENCSR351YUI		x	85262113	74133309	63412993	0.86	63	0.35	0.81	1266	112	2017-02-15	not sorted
NEU	ATAC	1200	neutrophil	peripheral blood	adult		VISION	Heuston et al., 2018		ENCSR351YUI		x	78519573	67462424	59440642	0.85	84	0.54		1267	112	2017-02-15	not sorted
G1E	ATAC	870	GATA1-deficient, erythroid-committed progenitor cell line	cell line	embryo		VISION	Heuston et al., 2018		ENCSR280ZDP		x	61288454	47752633	24442443	0.779146	78	0.653	0.84	977	57, 59	2016-09-03	n/a
G1E	ATAC	871	GATA1-deficient, erythroid-committed progenitor cell line	cell line	embryo		VISION	Heuston et al., 2018		ENCSR280ZDP		x	74703907	55607960	25486910	0.744378	74	0.727		978	57, 59	2016-09-03	n/a
G1E-ER4+E2	ATAC	872	G1E clone rescued by expression of an E2-dependent GATA1-ER hybrid protein	cell line	embryo		VISION	Heuston et al., 2018		ENCSR428BSK		x	70023492	56972956	29530404	0.813626	81	0.66	0.87	979	57, 59	2016-09-03	n/a
G1E-ER4+E2	ATAC	873	G1E clone rescued by expression of an E2-dependent GATA1-ER hybrid protein	cell line	embryo		VISION	Heuston et al., 2018		ENCSR428BSK		x	67446917	54766258	29212522	0.811991	81	0.659		980	57, 59	2016-09-03	n/a
B	ATAC	100072	B cell	spleen	adult		Amit	Lara-Astiaso et al., 2014	GSM1463172			x	46146500	41989217	34626606	0.909911		0.702		1157			Cd3-, B220, CD19+
GMP	ATAC	100073	granulocyte macrophage progenitor	bone marrow	adult		Amit	Lara-Astiaso et al., 2014	GSM1463173				51853130	45635860		0.880098		0.685		1158			Lin-, c-Kit+, Sca-1+, FcgRII high, CD34+
MON	ATAC	100074	monocyte	bone marrow	adult		Amit	Lara-Astiaso et al., 2014	GSM1463174				23664665	12945960		0.547059		0.39		1219			CD3-, B220-, NK1.1-, F4/80-, CD115+, Low SSC
T_CD4	ATAC	100075	T cell CD4+	spleen	adult		Amit	Lara-Astiaso et al., 2014	GSM1463175			x	30397752	22024166	22024166	0.724533		0.863		1493			CD3+, B220-, CD4+, CD8-
NEU	ATAC	100076	granulocyte	bone marrow	adult		Amit	Lara-Astiaso et al., 2014	GSM1463176				48247107	31023095		0.643004		0.133		1218			CD3- B220-, NK1.1-, CD11b+, Grl+, High SSC
NK	ATAC	100077	natural killer cell	spleen	adult		Amit	Lara-Astiaso et al., 2014	GSM1463177			x	36870255	33987697	33987697	0.921819		0.786		1494			CD4-, CD8-, B220-, I-Ab-, Ter119-, TCR-B-, NK1.1+
T_CD8	ATAC	100078	T cell CD8+	spleen	adult		Amit	Lara-Astiaso et al., 2014	GSM1463178			x	25777793	23054125	19447601	0.894341		0.85		1495			CD3+, B220-, CD4-, CD8+
LSK	ATAC	100079	Lin-, c-Kit+, Sca-1+	bone marrow	adult		Amit	Lara-Astiaso et al., 2014	GSM1463179				49716538	45891111		0.923055		0.747		1159			Lin-, c-Kit+, Sca-1+
CMP	ATAC	100080	common myeloid progenitor	bone marrow	adult		Amit	Lara-Astiaso et al., 2014	GSM1463180				49803961	43376080		0.870936		0.692		1620			Lin-, c-Kit+, Sca-1-, FcgRII low, CD34+
MEP	ATAC	100081	megakaryocyte erythroid progenitor	bone marrow	adult		Amit	Lara-Astiaso et al., 2014	GSM1463181				50318238	43915346		0.872752		0.405		1621			Lin-, c-Kit+, Sca-1-, FcgRII high, CD34+

### Sheet: Supplemental_Table_S3_DNase
Cell	Type	Library ID	Cell type	Tissue	Stage	External ID	Source	Reference	GEO	ENCODE	EBI	IDEAS 20.8	raw reads	mapped reads	filtered reads	%mapped	FRiP	Product ID	Input ID	Isolation/Sort markers	Comments
HPC7	DNase	100130	multilineage myeloid progenitor cell line	cell line	embryonic		Gottgens				ERR1088374	x	25020527	16848292		0.673379	0.211	1651
HPC7	DNase	100131	multilineage myeloid progenitor cell line	cell line	embryonic		Gottgens				ERR1088375	x	137538049	89139970		0.648111	0.263	1652
ERY_fl	DNase	100137	erythroblast	fetal liver	fetal		BenderStam			ENCSR000CMR		x	62679645	38184521		0.609201	0.335	1650		From ENCODE metadata on ENCSR000CMR: "male embryo (14.5 days) c-Kit-negative CD71-positive TER-119-positive erythroid progenitor cells primary cell"

### Sheet: Supplemental_Table_S4_ChIP
Cell	Type	Library ID	Cell type	Tissue	Stage	External ID	Source	Reference	GEO	ENCODE	EBI	IDEAS 20.8	raw reads	mapped reads	filtered reads	%mapped	FRiP	Product ID	Input ID	Isolation/Sort markers	Comments
LSK	CTCF	1295	Lin-, Sca1+, cKit+	bone marrow	adult		VISION					x	82541801	79058840		0.957804	0.038	1461	1296	CD4-, CD8-, IL7Ra-, CD11b-, Ly6g-, CD45R-, Ter119-, cKit+, Sca1+
G1E	CTCF	26	GATA1-deficient, erythroid-committed progenitor cell line	cell line	embryonic		VISION		GSM923570	ENCSR000DIS		x	14992093	14350284		0.95719	0.06	1524	18	n/a
G1E	CTCF	75	GATA1-deficient, erythroid-committed progenitor cell line	cell line	embryonic		VISION		GSM923570	ENCSR000DIS		x	30354272	28953929		0.953867	0.03	1528	18	n/a
G1E-ER4+E2	CTCF	25	G1E clone rescued by expression of an E2-dependent GATA1-ER hybrid protein	cell line	embryonic		VISION		GSM923571	ENCSR000DIR		x	14336356	13957215		0.973554	0.13	1523	2	n/a
G1E-ER4+E2	CTCF	76	G1E clone rescued by expression of an E2-dependent GATA1-ER hybrid protein	cell line	embryonic		VISION		GSM923571	ENCSR000DIR		x	13857723	12949147		0.934435	0.18	1525	2	n/a
CH12	CTCF	35	B cell lymphoma	cell line	adult		VISION		GSM923568	ENCSR000DIU		x	14758965	14404662		0.975994	0.07	1526	36	n/a
CH12	CTCF	47	B cell lymphoma	cell line	adult		VISION		GSM923568	ENCSR000DIU		x	24993861	24294384		0.972014	0.05	1527	36	n/a
G1E	H3K4me1	21	GATA1-deficient, erythroid-committed progenitor cell line	cell line	embryonic		VISION		GSM946535	ENCSR000DJB		x	34088173	33079509		0.97041	0.553	1062	18	n/a
G1E	H3K4me1	87	GATA1-deficient, erythroid-committed progenitor cell line	cell line	embryonic		VISION		GSM946535	ENCSR000DJB		x	49615724	46661563		0.940459	0.284	1063	138	n/a
G1E-ER4+E2	H3K4me1	12	G1E clone rescued by expression of an E2-dependent GATA1-ER hybrid protein	cell line	embryonic		VISION	Dogan et al., 2015	GSM946534	ENCSR000DIY		x	24839073	24117452		0.970948	0.457	1060	2	n/a
G1E-ER4+E2	H3K4me1	99	G1E clone rescued by expression of an E2-dependent GATA1-ER hybrid protein	cell line	embryonic		VISION	Dogan et al., 2015	GSM946534	ENCSR000DIY		x	11447979	10996428		0.960556	0.746	1061	137	n/a
ERY_fl	H3K4me1	95	erythroblast	fetal liver	fetal		VISION		GSM946536	ENCSR000DHK		x	90552604	84702369		0.935394	0.371	1058	56	ter119+
ERY_fl	H3K4me1	116	erythroblast	fetal liver	fetal		VISION		GSM946536	ENCSR000DHK		x	106280129	99747216		0.938531	0.449	1059	150	ter119+
MK_fl	H3K4me1	96	megakaryocyte	fetal liver	fetal		VISION		GSM946525	ENCSR000DHR		x	82417509	77849183		0.944571	0.595	1064	48	CD41+
MK_fl	H3K4me1	115	megakaryocyte	fetal liver	fetal		VISION		GSM946525	ENCSR000DHR		x	124430081	110376921		0.88706	0.463	1065	140	CD41+
G1E	H3K4me3	22	GATA1-deficient, erythroid-committed progenitor cell line	cell line	embryonic		VISION		GSM946533	ENCSR000DIX		x	35334197	33768080		0.955677	0.775	1070	18	n/a
G1E	H3K4me3	97	GATA1-deficient, erythroid-committed progenitor cell line	cell line	embryonic		VISION		GSM946533	ENCSR000DIX		x	95699196	81701222		0.853729	0.197	1071	138	n/a
G1E-ER4+E2	H3K4me3	13	G1E clone rescued by expression of an E2-dependent GATA1-ER hybrid protein	cell line	embryonic		VISION		GSM946519	ENCSR000DIW		x	11447979	10996428		0.960556	0.746	1066	2	n/a
G1E-ER4+E2	H3K4me3	98	G1E clone rescued by expression of an E2-dependent GATA1-ER hybrid protein	cell line	embryonic		VISION		GSM946519	ENCSR000DIW		x	103282886	87528400		0.847463	0.166	1067	137	n/a
ERY_fl	H3K4me3	120	erythroblast	fetal liver	fetal		VISION		GSM946524	ENCSR000DHG		x	110225144	100426586		0.911104	0.721	1068	56	ter119+
ERY_fl	H3K4me3	131	erythroblast	fetal liver	fetal		VISION		GSM946524	ENCSR000DHG		x	94197342	88532544		0.939862	0.66	1069	150	ter119+
MK_fl	H3K4me3	118	megakaryocyte	fetal liver	fetal		VISION		GSM946527	ENCSR000DHT		x	132751479	111029370		0.83637	0.452	1072	48	CD41+
MK_fl	H3K4me3	119	megakaryocyte	fetal liver	fetal		VISION		GSM946527	ENCSR000DHT		x	104594020	97158902		0.928915	0.77	1522	140	CD41+
G1E	H3K27ac	534	GATA1-deficient, erythroid-committed progenitor cell line	cell line	embryonic		VISION	Dogan et al., 2015	GSM1502751			x	24040148	23243781		0.966873	0.57	1496	18, 138	n/a
G1E	H3K27ac	535	GATA1-deficient, erythroid-committed progenitor cell line	cell line	embryonic		VISION	Dogan et al., 2015	GSM1502752			x	30711432	29691714		0.966797	0.655	1497	18, 138	n/a
G1E-ER4+E2	H3K27ac	538	G1E clone rescued by expression of an E2-dependent GATA1-ER hybrid protein	cell line	embryonic		VISION	Dogan et al., 2015	GSM1502753			x	45479736	43920417		0.965714	0.408	1498	2, 137	n/a
G1E-ER4+E2	H3K27ac	539	G1E clone rescued by expression of an E2-dependent GATA1-ER hybrid protein	cell line	embryonic		VISION	Dogan et al., 2015	GSM1502754			x	40216174	38787438		0.964474	0.499	1499	2, 137	n/a
G1E	H3K36me3	127	GATA1-deficient, erythroid-committed progenitor cell line	cell line	embryonic		VISION		GSM946533	ENCSR000DHV		x	86998117	82807607		0.951832	0.81	1509	138	n/a
G1E	H3K36me3	108	GATA1-deficient, erythroid-committed progenitor cell line	cell line	embryonic		VISION		GSM946533	ENCSR000DHV		x	116403361	110577326		0.94995	0.77	1508	138	n/a
G1E-ER4+E2	H3K36me3	135	G1E clone rescued by expression of an E2-dependent GATA1-ER hybrid protein	cell line	embryonic		VISION		GSM946529	ENCSR000DHS		x	100910289	95202307		0.943435	0.67	1511	137	n/a
G1E-ER4+E2	H3K36me3	109	G1E clone rescued by expression of an E2-dependent GATA1-ER hybrid protein	cell line	embryonic		VISION		GSM946529	ENCSR000DHS		x	95902219	91636313		0.955518	0.8	1510	137	n/a
CH12	H3K36me3	126	B cell lymphoma	cell line	adult		VISION		GSM946530	ENCSR000DHW		x	102361466	95148887		0.929538	0.55	1512	141	n/a
CH12	H3K36me3	157	B cell lymphoma	cell line	adult		VISION		GSM946530	ENCSR000DHW		x	105063934	103073154		0.981052	0.73	1513	141	n/a
ERY_fl	H3K36me3	124	erythroblast	fetal liver	fetal		VISION		GSM946543	ENCSR000DHL		x	91149357	85401226		0.936937	0.66	1514	56	ter119+
ERY_fl	H3K36me3	133	erythroblast	fetal liver	fetal		VISION		GSM946543	ENCSR000DHL		x	103228393	99046864		0.959492	0.69	1515	150	ter119+
MK_fl	H3K36me3	123	megakaryocyte	fetal liver	fetal		VISION		GSM946540	ENCSR000DHI		x	100318158	95062719		0.947612	0.67	1516	48	CD41+
MK_fl	H3K36me3	145	megakaryocyte	fetal liver	fetal		VISION		GSM946540	ENCSR000DHI		x	91662936	88551888		0.96606	0.55	1517	48	CD41+
G1E	H3K27me3	15	GATA1-deficient, erythroid-committed progenitor cell line	cell line	embryonic		VISION		GSM946531	ENCSR000DHX		x	22324068	19468627		0.872091	0.38	1074	18	n/a
G1E	H3K27me3	24	GATA1-deficient, erythroid-committed progenitor cell line	cell line	embryonic		VISION		GSM946531	ENCSR000DHX		x	16593566	16274093		0.980747	0.39	1500	138	n/a
G1E-ER4+E2	H3K27me3	11	G1E clone rescued by expression of an E2-dependent GATA1-ER hybrid protein	cell line	embryonic		VISION		GSM946537	ENCSR000DIZ		x	21981688	20069866		0.913027	0.375	1073	2	n/a
G1E-ER4+E2	H3K27me3	113	G1E clone rescued by expression of an E2-dependent GATA1-ER hybrid protein	cell line	embryonic		VISION		GSM946537	ENCSR000DIZ		x	115996679	108214236		0.932908	0.45	1501	137	n/a
CH12	H3K27me3	102	B cell lymphoma	cell line	adult		VISION		GSM946532	ENCSR000DHY		x	112512924	87979583		0.781951	0.1	1502	36	n/a
CH12	H3K27me3	103	B cell lymphoma	cell line	adult		VISION		GSM946532	ENCSR000DHY		x	101329324	97449865		0.961714	0.45	1503	141	n/a
ERY_fl	H3K27me3	112	erythroblast	fetal liver	fetal		VISION	Pimkin_etal_2012	GSM946547	ENCSR000DHP		x	111315529	98806441		0.887625	0.3	1504	56	ter119+
ERY_fl	H3K27me3	132	erythroblast	fetal liver	fetal		VISION	Pimkin_etal_2012	GSM946547	ENCSR000DHP		x	93524367	85996327		0.919507	0.32	1505	150	ter119+
MK_fl	H3K27me3	111	megakaryocyte	fetal liver	fetal		VISION	Pimkin_etal_2012	GSM946523	ENCSR000DHF		x	106935223	97948477		0.915961	0.32	1506	48	CD41+
MK_fl	H3K27me3	130	megakaryocyte	fetal liver	fetal		VISION	Pimkin_etal_2012	GSM946523	ENCSR000DHF		x	92144930	87498286		0.949572	0.51	1507	140	CD41+
G1E	H3K9me3	88	GATA1-deficient, erythroid-committed progenitor cell line	cell line	embryonic		VISION		GSM946542	ENCSR000DHM		x	58151562	51217652		0.880761	0.519	1653	138	n/a
G1E	H3K9me3	94	GATA1-deficient, erythroid-committed progenitor cell line	cell line	embryonic		VISION		GSM946542	ENCSR000DHM		x	94462484	85863747		0.908972	0.436	1656	138	n/a
G1E-ER4+E2	H3K9me3	59	G1E clone rescued by expression of an E2-dependent GATA1-ER hybrid protein	cell line	embryonic		VISION	Dogan et al	GSM946545	ENCSR000DHJ		x	35454170	33684829		0.950095	0.337	1655	2	n/a
G1E-ER4+E2	H3K9me3	134	G1E clone rescued by expression of an E2-dependent GATA1-ER hybrid protein	cell line	embryonic		VISION	Dogan et al	GSM946545	ENCSR000DHJ		x	94462484	85863747		0.908972	0.436	1656	2	n/a
CH12	H3K9me3	104	B cell lymphoma	cell line	adult		VISION		GSM946548	ENCSR000DHO		x	101913146	94960061		0.931774	0.425	1657	36	n/a
CH12	H3K9me3	156	B cell lymphoma	cell line	adult		VISION		GSM946548	ENCSR000DHO		x	126969012	121621369		0.957882	0.397	1658	36	n/a
ERY_fl	H3K9me3	117	erythroblast	fetal liver	fetal		VISION	Pimkin_etal_2012	GSM946549	ENCSR000DHN		x	119193749	104898521		0.880067	0.332	1659	56	ter119+
ERY_fl	H3K9me3	144	erythroblast	fetal liver	fetal		VISION	Pimkin_etal_2012	GSM946549	ENCSR000DHN		x	106319828	98985661		0.931018	0.208	1660	56	ter119+
MK_fl	H3K9me3	125	megakaryocyte	fetal liver	fetal		VISION	Pimkin_etal_2012	GSM946541	ENCSR000DHH		x	99810527	90582000		0.90754	0.293	1661	48	CD41+
MK_fl	H3K9me3	129	megakaryocyte	fetal liver	fetal		VISION	Pimkin_etal_2012	GSM946541	ENCSR000DHH		x	100094050	92457451		0.923706	0.307	1662	48	CD41+
HPC7	H3K4me1	100129	multilineage myeloid progenitor cell line	cell line	embryonic		VISION	Org_etal_2015	GSM1144554	GSM1144554		x	63103662	56617273		0.897211	0.721	1622	100136
LSK	H3K4me1		aggregation of 100040, 100041, 100042	bone marrow	adult		Amit_Hardison					x	75640149	72672803		0.96077	0.475	1706	183
LT-HSC	H3K4me1	100040	long term hematopoeitic stem cell	bone marrow	adult		Amit	Lara-Astiaso et al., 2014	GSM1441285	GSM1441285			6147376	5867261		0.954433	0.186	1374	183	Lin-, c-Kit+, Sca-1+, Flk2-, CD34-
ST-HSC	H3K4me1	100041	short term hematopoeitic stem cell	bone marrow	adult		Amit	Lara-Astiaso et al., 2014	GSM1441286	GSM1441286			44932025	43160064		0.960564	0.44	1379	183	Lin-, c-Kit+, Sca-1+, Flk2-, CD34+
MPP	H3K4me1	100042	multipotent progenitor	bone marrow	adult		Amit	Lara-Astiaso et al., 2014	GSM1441287	GSM1441287			24560748	23645478		0.962734	0.456	1376	183	Lin-, c-Kit+, Sca-1+, Flk2+, CD34+
CMP	H3K4me1	100043	common myeloid progenitor	bone marrow	adult		Amit	Lara-Astiaso et al., 2014	GSM1441288	GSM1441288		x	32957800	31805743		0.965044	0.387	1371	183	Lin-, c-Kit+, Sca-1-, FcgRII low, CD34+
GMP	H3K4me1	100044	granulocyte macrophage progenitor	bone marrow	adult		Amit	Lara-Astiaso et al., 2014	GSM1441289	GSM1441289		x	21070684	19569476		0.928754	0.387	1372	183	Lin-, c-Kit+, Sca-1-, FcgRII high, CD34+
MEP	H3K4me1	100045	megakaryocyte erythroid progenitor	bone marrow	adult		Amit	Lara-Astiaso et al., 2014	GSM1441290	GSM1441290		x	15893141	15000132		0.943812	0.36	1375	183	Lin-, c-Kit+, Sca-1-, FcgRII-, CD34-
CFUE	H3K4me1	100046	Amit's Ery_A	spleen	adult		Amit	Lara-Astiaso et al., 2014	GSM1441291	GSM1441291		x	9596321	9596321		1	0.198	1150	183	Ter119+, CD71+, high FSC
ERY	H3K4me1	100047	Amit's Ery_B	spleen	adult		Amit	Lara-Astiaso et al., 2014	GSM1441292	GSM1441292		x	17595723	16793983		0.954436	0.284	1382	183	Ter119+, CD71+, low FSC
NEU	H3K4me1	100048	neutrophil	bone marrow	adult		Amit	Lara-Astiaso et al., 2014	GSM1441293	GSM1441293		x	27407570	26301921		0.959659	0.398	1373	183	CD3- B220-, NK1.1-, CD11b+, Grl+, High SSC
MON	H3K4me1	100049	monocyte	bone marrow	adult		Amit	Lara-Astiaso et al., 2014	GSM1441294	GSM1441294		x	43942419	42144629		0.959088	0.348	1149	183	CD3-, B220-, NK1.1-, F4/80-, CD115+, Low SSC
MAC	H3K4me1	100050	macrophage	bone marrow	adult		Amit	Lara-Astiaso et al., 2014	GSM1441295	GSM1441295			36028787	34604995		0.960482	0.377	1377	183	CD3-, B220-, F4/80-, CD115-, Low SSC
B cells	H3K4me1	100051	B cell	spleen	adult		Amit	Lara-Astiaso et al., 2014	GSM1441296	GSM1441296		x	41916093	40021839		0.954808	0.308	1369	183	Cd3-, B220+, CD19+
T_CD4	H3K4me1	100052	T cell CD4+	spleen	adult		Amit	Lara-Astiaso et al., 2014	GSM1441297	GSM1441297		x	40768572	38865621		0.953323	0.183	1380	183	CD3+, B220-, CD4+, CD8-
T_CD8	H3K4me1	100053	T cell CD8+	spleen	adult		Amit	Lara-Astiaso et al., 2014	GSM1441298	GSM1441298		x	26407811	25073200		0.949462	0.17	1381	183	CD3+, B220-, CD4-, CD8+
NK	H3K4me1	100054	natural killer cell	spleen	adult		Amit	Lara-Astiaso et al., 2014	GSM1441299	GSM1441299		x	20610946	19723746		0.956955	0.35	1378	183	CD4-, CD8-, B220-, I-Ab-, Ter119-, TCR-B-, NK1.1+
CLP	H3K4me1	100055	common lymphoid progenitor	bone marrow	adult		Amit	Lara-Astiaso et al., 2014	GSM1441300	GSM1441300		x	70640874	67463276		0.955018	0.429	1370	183	Lin-, Flk2+, Il7R+
HPC7	H3K4me3	100134	multilineage myeloid progenitor cell line	cell line	embryonic		VISION				ERR1088386	x	35800795	34416492		0.961333	0.943	1624	100135
ERY	H3K4me3	100009	erythroblast	bone marrow	adult	eP17	VISION						29403046	27309551		0.9288	0.049	1390	100168	CD4-, CD8-, IL7Ra-, CD11b-, Ly6g-, CD45R-, Ter119+, CD44+, FSCLow
ERY	H3K4me3	100010	erythroblast	bone marrow	adult	eP18	VISION						20403921	19124251		0.937283	0.030	1391	100169	CD4-, CD8-, IL7Ra-, CD11b-, Ly6g-, CD45R-, Ter119+, CD44+, FSCLow
iMk	H3K4me3	100016	megakaryocyte	bone marrow	adult	mP20	VISION					x	17463220	16348938		0.936193	0.021	1599	100083	CD4-, CD8-, IL7Ra-, CD11b-, Ly6g-, CD45R-, Ter119-, Sca1-, CD41+, CD61+, cKit-
iMk	H3K4me3	100126	megakaryocyte	bone marrow	adult	mP24	VISION					x	16784376	15815016		0.942246	0.145	1399	100170	CD4-, CD8-, IL7Ra-, CD11b-, Ly6g-, CD45R-, Ter119-, Sca1-, CD41+, CD61+, cKit-
LSK	H3K4me3		aggregation of 100056, 100057, 100058	bone marrow	adult		Amit_Hardison					x	22786629	21840228		0.958467	0.388	1705	183
LT-HSC	H3K4me3	100056	long term hematopoeitic stem cell	bone marrow	adult		Amit	Lara-Astiaso et al., 2014	GSM1441317	GSM1441317			3342746	3183074		0.952233	0.37	1359	183	Lin-, c-Kit+, Sca-1+, Flk2-, CD34-
ST-HSC	H3K4me3	100057	short term hematopoeitic stem cell	bone marrow	adult		Amit	Lara-Astiaso et al., 2014	GSM1441318	GSM1441318			15452492	14817611		0.958914	0.348	1365	183	Lin-, c-Kit+, Sca-1+, Flk2-, CD34+
MPP	H3K4me3	100058	multipotent progenitor	bone marrow	adult		Amit	Lara-Astiaso et al., 2014	GSM1441319	GSM1441319			3991391	3839543		0.961956	0.526	1361	183	Lin-, c-Kit+, Sca-1+, Flk2+, CD34+
CMP	H3K4me3	100059	common myeloid progenitor	bone marrow	adult		Amit	Lara-Astiaso et al., 2014	GSM1441320	GSM1441320		x	22716248	21803296		0.959811	0.348	1356	183	Lin-, c-Kit+, Sca-1-, FcgRII low, CD34+
GMP	H3K4me3	100060	granulocyte macrophage progenitor	bone marrow	adult		Amit	Lara-Astiaso et al., 2014	GSM1441321	GSM1441321		x	18846526	18125870		0.961762	0.367	1357	183	Lin-, c-Kit+, Sca-1-, FcgRII high, CD34+
MEP	H3K4me3	100061	megakaryocyte erythroid progenitor	bone marrow	adult		Amit	Lara-Astiaso et al., 2014	GSM1441322	GSM1441322		x	16974110	16294386		0.959955	0.39	1360	183	Lin-, c-Kit+, Sca-1-, FcgRII-, CD34-
CFUE	H3K4me3	100062	Amit's Ery_A	spleen	adult		Amit	Lara-Astiaso et al., 2014	GSM1441323	GSM1441323		x	4342718	4144827		0.954432	0.387	1354	183	Ter119+, CD71+, high FSC
ERY	H3K4me3	100063	Amit's Ery_B	spleen	adult		Amit	Lara-Astiaso et al., 2014	GSM1441324	GSM1441324		x	3711997	3573783		0.962766	0.501	1368	183	Ter119+, CD71+, low FSC
NEU	H3K4me3	100064	neutrophil	bone marrow	adult		Amit	Lara-Astiaso et al., 2014	GSM1441325	GSM1441325		x	13023192	12520960		0.961436	0.414	1358	183	CD3- B220-, NK1.1-, CD11b+, Grl+, High SSC
MON	H3K4me3	100065	monocyte	bone marrow	adult		Amit	Lara-Astiaso et al., 2014	GSM1441326	GSM1441326		x	30830407	29442852		0.954994	0.333	1363	183	CD3-, B220-, NK1.1-, F4/80-, CD115+, Low SSC
MAC	H3K4me3	100066	macrophage	bone marrow	adult		Amit	Lara-Astiaso et al., 2014	GSM1441327	GSM1441327			33770607	32409511		0.959696	0.405	1362	183	CD3-, B220-, F4/80-, CD115-, Low SSC
B	H3K4me3	100067	B cell	spleen	adult		Amit	Lara-Astiaso et al., 2014	GSM1441328	GSM1441328		x	13598744	12966315		0.953494	0.419	1353	183	Cd3-, B220, CD19+
T_CD4	H3K4me3	100068	T cell CD4+	spleen	adult		Amit	Lara-Astiaso et al., 2014	GSM1441329	GSM1441329		x	32947487	31312346		0.950371	0.141	1366	183	CD3+, B220-, CD4+, CD8-
T_CD8	H3K4me3	100069	T cell CD8+	spleen	adult		Amit	Lara-Astiaso et al., 2014	GSM1441330	GSM1441330		x	21738120	20599764		0.947633	0.139	1367	183	CD3+, B220-, CD4-, CD8+
NK	H3K4me3	100070	natural killer cell	spleen	adult		Amit	Lara-Astiaso et al., 2014	GSM1441331	GSM1441331		x	4093410	3956035		0.96644	0.609	1364	183	CD4-, CD8-, B220-, I-Ab-, Ter119-, TCR-B-, NK1.1+
CLP	H3K4me3	100071	common lymphoid progenitor	bone marrow	adult		Amit	Lara-Astiaso et al., 2014	GSM1441332	GSM1441332		x	21649655	20576385		0.950426	0.391	1355	183	Lin-, Flk2+, Il7R+
HPC7	H3K27ac	100128	multilineage myeloid progenitor cell line	cell line	embryonic		VISION	Lara-Astiaso et al., 2014	GSM1329815	GSM1329815		x	25683827	24909520		0.969852	0.761	1623	100135
ERY	H3K27ac	100007	erythroblast	bone marrow	adult	eP10	VISION						48761298	45588590		0.934934	0.143	1129	100003	CD4-, CD8-, IL7Ra-, CD11b-, Ly6g-, CD45R-, Ter119+, CD44+, FSCLow
ERY	H3K27ac	100008	erythroblast	bone marrow	adult	eP11	VISION						47575137	45028585		0.946473	0.122	1151	100004	CD4-, CD8-, IL7Ra-, CD11b-, Ly6g-, CD45R-, Ter119+, CD44+, FSCLow
iMk	H3K27ac	100117	megakaryocyte	bone marrow	adult	mP31	VISION					x	46098658	28983141		0.62872	0.109	1397	100116	CD4-, CD8-, IL7Ra-, CD11b-, Ly6g-, CD45R-, Ter119-, Sca1-, CD41+, CD61+, cKit-
iMk	H3K27ac	100119	megakaryocyte	bone marrow	adult	mP32	VISION					x	43998875	28904081		0.656928	0.143	1398	100118	CD4-, CD8-, IL7Ra-, CD11b-, Ly6g-, CD45R-, Ter119-, Sca1-, CD41+, CD61+, cKit-
ERY_fl	H3K27ac	100160	erythroblast	fetal liver	fetal		ENCODE			ENCSR000CDU		x	13290425	12761946		0.960236	0.46	1643	56, 150
ERY_fl	H3K27ac	100161	erythroblast	fetal liver	fetal		ENCODE			ENCSR000CDU		x	15250575	13862879		0.909007	0.483	1644	56, 150
LSK	H3K27ac		aggregation of 100024, 100025, 100026	bone marrow	adult		Amit_Hardison					x	27042425	25931396		0.958915	0.262	1704	183
LT-HSC	H3K27ac	100024	long term hematopoeitic stem cell	bone marrow	adult		Amit	Lara-Astiaso et al., 2014	GSM1441269				9528182	9093282		0.954356	0.163	1131	183	Lin-, c-Kit+, Sca-1+, Flk2-, CD34-
ST-HSC	H3K27ac	100025	short term hematopoeitic stem cell	bone marrow	adult		Amit	Lara-Astiaso et al., 2014	GSM1441270				8777529	8424847		0.95982	0.248	1132	183	Lin-, c-Kit+, Sca-1+, Flk2-, CD34+
MPP	H3K27ac	100026	multipotent progenitor	bone marrow	adult		Amit	Lara-Astiaso et al., 2014	GSM1441271				8736714	8413267		0.962978	0.258	1133	183	Lin-, c-Kit+, Sca-1+, Flk2+, CD34+
CMP	H3K27ac	100027	common myeloid progenitor	bone marrow	adult		Amit	Lara-Astiaso et al., 2014	GSM1441272			x	30704862	29623941		0.964796	0.125	1160	183	Lin-, c-Kit+, Sca-1-, FcgRII low, CD34+
GMP	H3K27ac	100028	granulocyte macrophage progenitor	bone marrow	adult		Amit	Lara-Astiaso et al., 2014	GSM1441273			x	21382534	16051811		0.750697	0.103	1161	183	Lin-, c-Kit+, Sca-1-, FcgRII high, CD34+
MEP	H3K27ac	100029	megakaryocyte erythroid progenitor	bone marrow	adult		Amit	Lara-Astiaso et al., 2014	GSM1441274			x	6932711	6696530		0.965932	0.119	1162	183	Lin-, c-Kit+, Sca-1-, FcgRII-, CD34-
CFUE	H3K27ac	100030	Amit's Ery_A	spleen	adult		Amit	Lara-Astiaso et al., 2014	GSM1441275			x	10635071	10197562		0.958862	0.177	1163	183	Ter119+, CD71+, high FSC
ERY	H3K27ac	100031	Amit's Ery_B	spleen	adult		Amit	Lara-Astiaso et al., 2014	GSM1441276			x	18759845	18078126		0.963661	0.229	1164	183	Ter119+, CD71+, low FSC
NEU	H3K27ac	100032	neutrophil	bone marrow	adult		Amit	Lara-Astiaso et al., 2014	GSM1441277			x	13214133	12797355		0.96846	0.235	1165	183	CD3- B220-, NK1.1-, CD11b+, Grl+, High SSC
MON	H3K27ac	100033	monocyte	bone marrow	adult		Amit	Lara-Astiaso et al., 2014	GSM1441278			x	38360952	36811314		0.959604	0.118	1386	183	CD3-, B220-, NK1.1-, F4/80-, CD115+, Low SSC
MAC	H3K27ac	100034	macrophage	bone marrow	adult		Amit	Lara-Astiaso et al., 2014	GSM1441279				38636003	37187709		0.962514	0.141	1385	183	CD3-, B220-, F4/80+, CD115-, Low SSC
B	H3K27ac	100035	B cell	spleen	adult		Amit	Lara-Astiaso et al., 2014	GSM1441280			x	8969259	8592153		0.957956	0.259	1383	183	Cd3-, B220, CD19+
T_CD4	H3K27ac	100036	T cell CD4+	spleen	adult		Amit	LaraAstiaso_ etal_2014	GSM1441281				44364887	42021419		0.947177	0.047	1388	183	CD3+, B220-, CD4+, CD8-
T_CD8	H3K27ac	100037	T cell CD8+	spleen	adult		Amit	LaraAstiaso_ etal_2014	GSM1441282				26457418	24943952		0.942796	0.039	1389	183	CD3+, B220-, CD4-, CD8+
NK	H3K27ac	100038	natural killer cell	spleen	adult		Amit	Lara-Astiaso et al., 2014	GSM1441283			x	4893135	4744033		0.969528	0.502	1387	183	CD4-, CD8-, B220-, I-Ab-, Ter119-, TCR-B-, NK1.1+
CLP	H3K27ac	100039	common lymphoid progenitor	bone marrow	adult		Amit	Lara-Astiaso et al., 2014	GSM1441284			x	48651788	46407458		0.95387	0.217	1384	183	Lin-, Flk2+, Il7R+
LSK	H3K36me3	100142	Lin-, Sca1+, cKit+	bone marrow	adult		Bernstein	Adli_etal_2010	GSM548826				16784895	5044285		0.300525	0.242	1628	1296
LSK	H3K36me3	100141	Lin-, Sca1+, cKit+	bone marrow	adult		Bernstein	Adli_etal_2010	GSM548827				32215410	10493493		0.325729	0.367	1627	1296
HPC7	H3K36me3	100133	multilineage myeloid progenitor cell line	cell line	embryonic		VISION				ERR1088385	x	40343552	39433602		0.977445	0.752	1629	100135
NEU	H3K36me3	100147	neutrophil	blood	adult		Murre	Zhu_etal_2017	GSM2445216			x	15569518	15064661		0.967574	0.527	1630	100148	ECOMG,diff
LSK	H3K27me3	100143	Lin-, Sca1+, cKit+	bone marrow	adult		Bernstein	Adli_etal_2010	GSM548824				19696820	7040226		0.35743	0.227	1631	1296
LSK	H3K27me3	100144	Lin-, Sca1+, cKit+	bone marrow	adult		Bernstein	Adli_etal_2010	GSM548825				32785645	10834300		0.330459	0.246	1632	1296
HPC7	H3K27me3	100132	multilineage myeloid progenitor cell line	cell line	embryonic		VISION				ERR1088384	x	38839451	34812800		0.896326	0.38	1633	100135
ERY	H3K27me3	100145	erythroblast	spleen	adult		VISION	Kowalczyk_etal_2012	GSM689847			x	30511912	27179377		0.890779	0.263	1634	56, 150
NEU	H3K27me3	100149	neutrophil	blood	adult		Murre	Zhu_etal_2017	GSM2445212			x	21480269	20299591		0.945034	0.163	1635	100148	ECOMG,diff
T_CD4	H3K27me3	100152	T cells CD4+	spleen	adult		VISION	Escobar_etal_2014	GSM1151621				8324354	8010762		0.962328	0.027	1636	100153
T_CD8	H3K27me3	100154	T cells CD8+	lymph nodes	adult			He et al.,	GSM1972997				14621572	13173810		0.900985	0.112	1637	100155	CD8+
T_CD8	H3K27me3	100156	T cells CD8+	lymph nodes	adult			He et al.,	GSM1972997			x	64424884	56510456		0.877153	0.107	1638	100155	CD8+
NEU	H3K9me3	100150	neutrophil	cell line	adult		Murre	Zhu_etal_2017	GSM2445212			x	20464340	19197887		0.938114	0.214	1639	100148	ECOMG,diff
HPC7	CTCF	100127	multilineage myeloid progenitor cell line	cell line	embryonic		VISION		GSM1167572			x	40085503	37929499		0.946215	0.7	1641	100135
ERY	CTCF	100146	erythroblast	spleen	adult		VISION	Hughes_etal_2014	GSM1151145			x	77792483	60523200		0.778008	0.28	1642	56, 150
ERY_fl	CTCF	100162	erythroblast	fetal liver	fetal		ENCODE			ENCFF096EGJ		x	23408126	22098595		0.944057	0.41	1643	56, 150
ERY_fl	CTCF	100163	erythroblast	fetal liver	fetal		ENCODE			ENCFF803MRJ		x	23637956	22789117		0.96409	0.33	1644	56, 150
NEU	CTCF	100151	neutrophil	cell line	adult		MurreUCSD	Zhu_etal_2017	GSM2445202			x	16574362	15638199		0.943517	0.07	1645	100148	ECOMG,diff
MAC	CTCF	100164	macrophage	blood	adult		ENCODE			ENCFF001LGV		x	25175692	23464891		0.932046	0.09	1646	100165	BMDM
MAC	CTCF	100166	macrophage	blood	adult		ENCODE			ENCFF001LGW		x	31232109	28948689		0.926889	0.12	1647	100165	BMDM
T_CD4	CTCF	100157	T cells CD4+	spleen	adult			Vahedi_etal_2015	GSM1480825			x	38156242	37438700		0.981195	0.55	1648	100153	CD4+
T_CD8	CTCF	100158	T cells CD4+CD8+	thymus	adult			Shih et al., 2012	GSM1023418			x	7349830	6894634		0.938067	0.55	1649	100159	CD4+ CD8+
ERY_fl	p300	100224	erythroblast	fetal liver	fetal		Myers			ENCFF051PSQ			24461524	23124000	22617755	0.945321	0.076	2366	2361
ERY_fl	p300	100226	erythroblast	fetal liver	fetal		Myers			ENCFF797QNA			27092856	25703842	25123391	0.948731	0.075	2367	2362
MEL	p300	100228	erythroid progenitor	cell line	adult		Synder			ENCFF001NXH			27723004	25254546	24662490	0.91096	0.245	2368	2363
MEL	p300	100230	erythroid progenitor	cell line	adult		Synder			ENCFF001NXM			33542819	30332862	29723695	0.904303	0.308	2369	2364
CH12	p300	100232	B cell lymphoma	cell line	adult		Synder			ENCFF001NKK			47069545	40148626	38974006	0.852964	0.167	2370	2365
CH12	p300	100233	B cell lymphoma	cell line	adult		Synder			ENCFF001NKH			38386458	34900559	34052408	0.909189	0.191	2371	2365

### Sheet: Supplemental_Table_S5_Inputs
Cell	Type	Library ID	Cell type	Tissue	Stage	External ID	Source	Reference	GEO	ENCODE	EBI	IDEAS 20.8	raw reads	mapped reads	filtered reads	%mapped	FRiP	Product ID	Used for Library IDs	Isolation/Sort markers	Comments
LSK	input	1296	Lin-, Sca1+, cKit+	bone marrow	adult		VISION						75202266	73075976		0.971726		1460	1295, 100141, 100142, 100143, 100144	CD4-, CD8-, IL7Ra-, CD11b-, Ly6g-, CD45R-, Ter119-, cKit+, Sca1+
ERY_fl	input	56	erythroblast	fetal liver	fetal		VISION		GSM946544	ENCSR000DIK			37209660	35894372		0.964652		1020	95, 112, 117, 120, 124, 144
ERY_fl	input	150	erythroblast	fetal liver	fetal		VISION		GSM946544	ENCSR000DIK			30508610	29284187		0.959866		1021	116, 131, 132, 133
MK_fl	input	48	megakaryocyte	fetal liver	fetal		VISION		GSM946539	ENCSR000DII			25179935	24326745		0.966116		1028	96, 111, 118, 123, 125, 129, 145
MK_fl	input	140	megakaryocyte	fetal liver	fetal		VISION		GSM946539	ENCSR000DII			100412540	88979379		0.886138		1029	115, 119, 130
G1E	input	18	GATA1-deficient, erythroid-committed progenitor cell line	cell line	embryonic		VISION		GSM946538	ENCSR000DJA			16009205	15632120		0.976446		1023	15, 21, 22, 26, 75
G1E	input	138	GATA1-deficient, erythroid-committed progenitor cell line	cell line	embryonic		VISION		GSM946538	ENCSR000DJA			104321216	97059640		0.930392		1024	24, 87, 88, 94, 97, 108, 127
G1E-ER4+E2	input	2	G1E clone rescued by expression of an E2-dependent GATA1-ER hybrid protein	cell line	embryonic		VISION		GSM946520	ENCSR000DIV			20711007	20174683		0.974104		1015	11, 12, 13, 25, 59, 76, 134
G1E-ER4+E2	input	137	G1E clone rescued by expression of an E2-dependent GATA1-ER hybrid protein	cell line	embryonic		VISION		GSM946520	ENCSR000DIV			111205783	101172193		0.909775		116	98, 99, 109, 113
CH12	input	36	B cell lymphoma	cell line	adult		VISION		GSM946521	ENCSR000DIT			14634240	14400370		0.984019		1012	35, 47, 86, 101, 102, 104, 156
CH12	input	141	B cell lymphoma	cell line	adult		VISION		GSM946521	ENCSR000DIT			98550732	90860088		0.921963		1013	100, 103, 126, 146, 157
ERY	input	100003	erythroblast	bone marrow	adult	eP10	VISION						35182125	33989704		0.966107		1130	100007
ERY	input	100004	erythroblast	bone marrow	adult	eP11	VISION						35658566	34195678		0.958975		1057	100008
ERY	input	100168	erythroblast	bone marrow	adult	eP17	VISION						28662116	27240424		0.950398		1691	100009
ERY	input	100169	erythroblast	bone marrow	adult	eP18	VISION						31892416	30366031		0.95214		1690	100010
MEG	input	100116	megakaryocyte	bone marrow	adult	mP31	VISION						51470141	46097778		0.895622		1684	100017
MEG	input	100118	megakaryocyte	bone marrow	adult	mP32	VISION						52980275	47266379		0.892151		1685	100019
MEG	input	100170	megakaryocyte	bone marrow	adult	mP24	VISION						25119259	24124175		0.960386		1689	100126
MEG	input	100022	megakaryocyte	bone marrow	adult								31409858	30327208		0.965532		1667
MEG	input	100023	megakaryocyte	bone marrow	adult								34764987	33583064		0.966002		1668
MEG	input	100083	megakaryocyte	bone marrow	adult	mP20	VISION						38958125	37156240		0.953748		1670	100016
MEP	input	183	megakaryocyte erythroid progenitor	bone marrow	adult		VISION						50756079	49534698		0.975936		1035	100024, 100025, 100026, 100027, 100028, 100029, 100030, 100031, 100032, 100033, 100034, 100035, 100036, 100037, 100038, 100039, 100040, 100042, 100043, 100044, 100045, 100046, 100047, 100048, 100049, 100050, 100051, 100052, 100053, 100054, 100055, 100056, 100057, 100058, 100059, 100060, 100061, 100062, 100063, 100064, 100065, 100066, 100067, 100068, 100069, 100070, 100071
HPC7	input	100135	multilineage myeloid progenitor cell line	cell line	embryonic		VISION		GSM552236				9739836	8996534		0.923684		1677	100127, 00128, 100132, 100133, 100134
HPC7	input	100136	multilineage myeloid progenitor cell line	cell line	embryonic				GSM1144555				42773582	34422999		0.804772		1678	100129
NEU	input	100148	neutrophil	ECOMG, diff	adult				GSM2445218				59524295	55079573		0.925329		1679	100147, 100149, 100150, 100151	ECOMG,diff
MON	input	100165	bone marrow derived macrophage	bone marrow	adult		Ren			ENCSR000CFG			11410097	11095043		0.972388		1683	100164, 100166	BMDM
T_CD4	input	100153	cultured CD4+ cells	spleen	adult				GSM1151615				17064515	16434103		0.963057		1680	100152, 100157	cultured CD4+ cells
T_CD8	input	100155	CD45.2+CD8+KLRG1+ IL-7Ra–	lymph nodes	adult				GSM1972998				47883380	42385226		0.885176		1681	100154, 100156	CD45.2+CD8+KLRG1+ IL-7Ra–
T_CD4 T_CD8	input	100159	CD4+CD8+ (DP) thymocytes	thymus	adult				GSM1023419				9930872	9690897		0.975835		1682	100158	CD4+CD8+ (DP) thymocytes
